# Quantitative trait loci mapping of circulating metabolites in cerebrospinal fluid to uncover biological mechanisms involved in brain-related phenotypes

**DOI:** 10.1101/2023.09.26.559021

**Authors:** Lianne M. Reus, Toni Boltz, Marcelo Francia, Merel Bot, Naren Ramesh, Maria Koromina, Yolande A.L. Pijnenburg, Anouk den Braber, Wiesje M. van der Flier, Pieter Jelle Visser, Sven J. van der Lee, Betty M. Tijms, Charlotte E. Teunissen, Loes Olde Loohuis, Roel A. Ophoff

**Affiliations:** Center for Neurobehavioral Genetics, Semel Institute for Neuroscience and Human Behavior, University of California, Los Angeles, CA, USA; Alzheimer Center Amsterdam, Neurology, Vrije Universiteit Amsterdam, Amsterdam UMC location VUmc, Amsterdam, The Netherlands; Amsterdam Neuroscience, Neurodegeneration, Vrije Universiteit Amsterdam, Amsterdam UMC location VUmc, Amsterdam, The Netherlands; Department of Human Genetics, David Geffen School of Medicine, University of California Los Angeles, Los Angeles, CA, USA; Charles Bronfman Institute for Personalized Medicine, Icahn School of Medicine at Mount Sinai, New York, New York, Department of Psychiatry, Icahn School of Medicine at Mount Sinai, New York, New York, Department of Genetics and Genomic Sciences, Icahn School of Medicine at Mount Sinai, New York, New York; Department of Biological Psychology, Amsterdam Public Health Research Institute, Vrije Universiteit Amsterdam, Amsterdam, The Netherlands; Department of Psychiatry, Maastricht University, Maastricht, The Netherlands; Department of Neurobiology, Care Sciences and Society, Division of Neurogeriatrics, Karolinska Institutet, Stockholm, Sweden; Section Genomics of Neurodegenerative Diseases and Aging, Department of Clinical Genetics, Vrije Universiteit Amsterdam, Amsterdam UMC, Amsterdam, the Netherlands; Neurochemistry Lab and Biobank, Department of Clinical Chemistry, Amsterdam Neuroscience, Amsterdam UMC, Amsterdam, The Netherlands; Department of Psychiatry, Erasmus University Medical Center, Rotterdam, The Netherlands

## Abstract

Genomic studies of molecular traits have provided mechanistic insights into complex disease, though these lag behind for brain-related traits due to the inaccessibility of brain tissue. We leveraged cerebrospinal fluid (CSF) to study neurobiological mechanisms *in vivo*, measuring 5,543 CSF metabolites, the largest panel in CSF to date, in 977 individuals of European ancestry. Individuals originated from two separate cohorts including cognitively healthy subjects (n=490) and a well-characterized memory clinic sample, the Amsterdam Dementia Cohort (ADC, n=487). We performed metabolite quantitative trait loci (mQTL) mapping on CSF metabolomics and found 126 significant mQTLs, representing 65 unique CSF metabolites across 51 independent loci. To better understand the role of CSF mQTLs in brain-related disorders, we performed a metabolome-wide association study (MWAS), identifying 40 associations between CSF metabolites and brain traits. Similarly, over 90% of significant mQTLs demonstrated colocalized associations with brain-specific gene expression, unveiling potential neurobiological pathways.
