## Supplementary material for "Quantitative trait loci mapping of circulating metabolites in cerebrospinal fluid to uncover biological mechanisms involved in brain-related phenotypes": Table_S2_replication_table.xlsx

### Sheet: Table_S2_replication_table
Metabolite	Top_Meta_SNP	Meta_P	Meta_Beta	Memory_clinic_P	Memory_clinic_Beta	Cognitively_healthy_P	Cognitively_healthy_Beta
ribonic acid	rs2847334	1.09e-27	0.447	1.13e-16	0.4902	3.21e-13	0.4067
100841	rs6754371	2.69e-15	0.355	6.03e-10	0.4311	2.03e-07	0.2952
100343	rs6754371	3.73e-21	0.4268	3.11e-15	0.5153	2.04e-08	0.3472
proline	rs73058498	1.88e-12	0.5816	1.1e-05	0.537	3.98e-08	0.6181
47	rs679640	2.67e-11	0.3149	3.27e-06	0.2799	2.32e-06	0.3411
3-Aminotyrosine	rs60762909	6.96e-67	-0.8882	7.22e-40	-0.9287	5.25e-29	-0.8364
3'-O-Methylcytidine	rs12005404	9.48e-70	0.7544	5.86e-46	0.839	2.99e-27	0.6716
Anserine	rs4329999	2.05e-10	0.2642	1.22e-07	0.31	7.06e-05	0.2305
Betaine	rs17279437	1.08e-33	0.9191	1.19e-15	0.8214	3.32e-21	1.023
Bicalutamide	rs1155168	2.63e-11	0.425	6.07e-08	0.4671	3.26e-05	0.3833
Ethylmalonic acid	rs12829722	1.79e-49	0.7332	5.07e-27	0.75	1.45e-24	0.723
Guanosine	chr14:20471430:G:T	4.87e-14	0.391	9.81e-08	0.3877	1.94e-07	0.39
Hypaphorine	chr5:132389258:T:C	1.52e-12	-0.4348	7.79e-09	-0.536	3.55e-06	-0.3592
Inosine	rs1760940	2.91e-22	0.5151	1.8e-10	0.4632	1.31e-13	0.5753
Methylsuccinic acid	rs12829722	4.97e-14	0.3876	1.47e-07	0.3914	3.19e-08	0.3933
N-Acetylhistidine	rs740104	8.33e-74	-1.36	1.03e-32	-1.366	9.54e-47	-1.385
N-epsilon-Acetyllysine	rs9913778	5.46e-21	-0.771	1.46e-12	-0.8036	2.04e-11	-0.7953
PC 36:3 Isomer B	rs174556	1.89e-18	0.417	3.21e-10	0.4227	1.6e-09	0.4072
N.epsilon.-Dimethyl-L-lysine	rs10883083	1.8e-185	-1.112	2.02e-96	-1.102	3.4e-91	-1.12
PC 38:3	rs174556	2.11e-19	0.4286	4.35e-11	0.4548	1.75e-09	0.3957
Ribose-5-phosphate	rs381118	3.24e-14	-0.4931	1.71e-07	-0.4609	2.74e-07	-0.4903
7.99_210.09	chr7:101200730:C:T	6.34e-23	-0.7965	1.26e-10	-0.8365	8.11e-15	-0.7642
6.02_160.13	rs56399423	9.68e-14	0.3148	2.26e-05	0.2597	2.35e-09	0.3447
1.05_584.26	rs1976391	7.19e-12	0.3321	3.25e-07	0.32	1.04e-06	0.3481
5.42_183.05	rs4921913	4.27e-13	-0.3849	6.63e-08	-0.4222	1.14e-07	-0.3749
2.92_130.05	chr10:16465256:CTAAGG:C	5.13e-27	-0.4817	2.72e-13	-0.4421	9e-16	-0.5283
6.21_174.12	rs37369	8.32e-18	-0.5958	1.05e-12	-0.6922	6.14e-08	-0.5017
1.04_583.26	rs1976391	3.83e-17	0.4048	4.22e-13	0.4395	7.87e-08	0.3864
5.58_305.20	chr5:132389258:T:C	1.15e-12	-0.4381	3.12e-09	-0.5521	7.86e-06	-0.3469
5.58_188.07	chr5:132389258:T:C	1.79e-12	-0.4327	8.33e-09	-0.5358	3.68e-06	-0.3563
3.04_132.06	rs2010442	1.63e-31	-0.5215	3.35e-18	-0.5214	5.07e-16	-0.537
3.00_130.05	chr10:16435878:G:C	1.97e-22	0.4449	1.06e-14	0.4573	1.47e-09	0.4226
8.12_275.05	rs7602823	1.43e-12	0.3187	5.31e-06	0.3003	7.43e-09	0.3497
6.32_313.12	rs1713427	2.36e-11	0.361	1.86e-05	0.3066	8.53e-08	0.4271
6.32_327.14	rs1713426	8.07e-17	0.4026	8.96e-08	0.3417	1.28e-10	0.4615
7.25_144.10	chr10:98392298:C:G	2.2e-82	-0.7816	3.36e-41	-0.789	5.37e-44	-0.7873
4.41_293.05	rs131784	1.23e-11	0.3501	7.06e-10	0.4576	0.0003047	0.2593
9.00_365.17	rs1695	4.89e-13	-0.3457	1.01e-08	-0.3553	7.39e-07	-0.354
9.29_260.20	chr10:98392298:C:G	5.03e-181	-1.098	8.33e-90	-1.089	1.67e-90	-1.1
7.40_268.13	rs740104	4.68e-25	-0.7699	2.66e-15	-0.8042	5.45e-13	-0.7641
8.07_212.10	chr7:101200730:C:T	1.99e-23	-0.8072	2.57e-10	-0.8258	1.12e-15	-0.7872
8.10_220.07	rs740104	4.47e-61	-1.252	3.15e-31	-1.326	3.76e-34	-1.214
9.67_165.04	rs11081266	2.97e-18	-0.4908	6.86e-08	-0.4126	1.77e-11	-0.5547
6.62_230.19	rs4838735	2.69e-19	0.4471	1.13e-17	0.5489	5.1e-07	0.3697
9.49_165.04	rs11081266	5.54e-19	-0.4958	7.22e-08	-0.4095	1.67e-12	-0.5743
9.22_309.06	rs2790	4.63e-14	-0.422	1.72e-05	-0.3352	5.56e-10	-0.4982
6.32_137.05	rs1713426	7.45e-17	0.4095	2.95e-07	0.3366	3.86e-11	0.4778
6.32_269.09	rs1713426	1.1e-15	0.3915	3.5e-08	0.3644	2.72e-09	0.4225
8.47_263.07	rs2306569	5.1e-11	-0.2914	1.26e-09	-0.3315	0.0001013	-0.2719
9.33_165.04	rs11081266	4.04e-17	-0.47	1.54e-06	-0.3646	4.21e-12	-0.5645
9.31_161.13	rs10883083	3.58e-214	-1.161	2.81e-115	-1.161	2.77e-101	-1.156
9.23_165.04	rs11081266	7.68e-19	-0.4831	9.49e-08	-0.3915	3.05e-12	-0.5611
9.82_165.04	rs10502289	1.9e-20	-0.5221	6.87e-09	-0.4428	1.27e-12	-0.5855
5.91_181.04	rs4921913	4.33e-11	-0.3339	4.29e-07	-0.3811	1.91e-06	-0.3165
8.37_247.13	rs1048641	1.24e-12	-0.3497	9.53e-08	-0.3518	2.52e-05	-0.3072
9.40_165.04	rs11081266	1.01e-23	-0.5446	2.7e-10	-0.4626	1.48e-14	-0.6124
2.77_165.04	rs4921913	1.63e-11	-0.3528	2.86e-07	-0.3875	1.53e-06	-0.3414
9.29_422.20	rs1695	8.16e-14	-0.3528	1.62e-07	-0.3349	1.83e-08	-0.3841
2.39_137.02	rs6993131	4.92e-13	-0.3459	4.6e-08	-0.3745	9.27e-06	-0.2991
8.19_94.98	chr1:19299791:G:T	1.47e-11	0.5078	9.22e-07	0.5205	9.65e-07	0.4827
9.30_130.09	rs10883083	1.42e-203	-1.147	8.25e-109	-1.136	2.15e-96	-1.146
8.19_138.97	chr1:19299791:G:T	2.92e-11	0.5045	5.29e-07	0.5388	2.63e-06	0.4624
PC 36:3 Isomer B	rs174556	2.94e-19	0.4273	7.03e-11	0.4465	1.02e-09	0.4056
PC 38:3	rs174556	8.52e-15	0.3691	4.48e-08	0.3709	5.49e-08	0.362
PE P-38:3 or PE O-38:4	rs174559	2.71e-18	0.4231	1.33e-08	0.4051	2.56e-11	0.4382
