## Supplementary material for "Quantitative trait loci mapping of circulating metabolites in cerebrospinal fluid to uncover biological mechanisms involved in brain-related phenotypes": Table_S3_Conditional_analysis_complex_2023-3-24.xlsx

### Sheet: Sheet1
Names	Freq	Freq.aftercond	num	topSNP_correction	allSNPs	Pval.orig	Pval.cond1	topSNP_correction1	Pval.cond1	topSNP_correction2	Pval.cond2
3-Aminotyrosine	5	1	3965	rs60762909	rs75211246;rs60762909;rs12620074;rs6726010;rs7600291	1.06048e-11,6.96363e-67,2.84616e-12,1.14601e-15,9.97836e-18	0.394188,0.935838,0.21865,0.143284
3'-O-Methylcytidine	3	1	3984	rs12005404	rs10988151;rs12005404;rs79820863	5.97772e-11,9.47907e-70,3.16663e-12	0.225884,0.287642
6.21_174.12	2	2	4542	rs37369	chr5:34998133:CA:C;rs37369	6.43569e-15,8.32315e-18	3.00787e-08
7.25_144.10	4	2	4835	chr10:98392298:C:G	rs34157379;chr10:98392298:C:G;rs57564578;rs17455577	2.23755e-11,2.19588e-82,1.0413e-13,3.26556e-19	0.950958,0.905763,0.00474261
8.10_220.07	2	1	4909	rs740104	rs740104;rs6975331	4.47383e-61,4.23661e-13	0.253243
9.23_165.04	2	2	5052	rs11081266	rs2741186;rs11081266	1.63994e-14,7.68237e-19	1.29554e-05
9.29_260.20	8	1	4876	chr10:98392298:C:G	rs10748725;rs2862297;rs12267514;chr10:98392298:C:G;rs58358315;rs57564578;rs1061135;rs10748731	1.66163e-13,2.96153e-22,2.16712e-19,5.02514e-181,3.89716e-25,1.68272e-30,1.47207e-20,1.45632e-12	0.946992,0.538078,0.920773,0.343397,0.0524117,0.306729,0.604844
9.30_130.09	11	2	5429	rs10883083	rs10748725;rs11189552;rs61243351;chr10:98356969:C:T;rs12267514;rs58391569;rs10883083;rs17455577;rs1061135;rs11189602;rs78497050	5.32734e-16,1.73345e-25,1.54493e-14,2.78617e-18,7.49515e-24,3.77925e-50,1.42077e-203,1.25962e-26,3.41387e-21,8.67311e-16,3.52787e-11	0.422127,0.186318,0.00428538,0.92793,0.19305,1.15548e-17,0.0402054,0.456086,0.117775,0.3171
9.31_161.13	11	3	5042	rs10883083	rs10748725;chr10:98321417:C:G;rs11189552;rs61243351;chr10:98356969:C:T;rs12267514;rs10883083;rs57564578;rs17455577;rs1061135;rs11189602	3.44881e-18,4.38753e-11,2.93328e-26,3.18777e-14,1.3231e-17,3.81331e-25,3.58405e-214,2.97973e-50,1.58409e-27,1.37568e-23,3.81272e-15	0.108253,0.58039,0.168495,0.00868603,0.533591,0.116959,3.1715e-11,0.0301152,0.144938,0.263701	rs61243351	3.7126e-35	rs57564578	0.00838941
9.33_165.04	2	2	5033	rs11081266	rs11081266;rs2612088	4.03613e-17,1.10591e-13	0.204644
9.40_165.04	3	3	5149	rs11081266	rs11081266;rs2612088;chr18:783390:AAC:A	1.00959e-23,1.03594e-19,7.3462e-12	2.14473e-09,0.00198475	rs2612088	4.48992e-05	chr18:783390:AAC:A	4.95873e-13
9.49_165.04	2	2	4955	rs11081266	rs2741186;rs11081266	1.10566e-13,5.53501e-19	4.79843e-05
9.67_165.04	2	2	4924	rs11081266	rs11081266;rs2847334	2.9709e-18,1.42484e-15	0.0151283
9.82_165.04	2	2	5070	rs10502289	rs10502289;rs2847334	1.9044e-20,2.03767e-18	0.000273135
Betaine	2	1	4049	rs17279437	rs17279437;rs75719572	1.07889e-33,8.91861e-12	0.101487
Ethylmalonic acid	3	3	4103	rs12829722	rs4767918;rs7965649;rs12829722	7.33987e-15,1.09973e-13,1.7903e-49	0.0285003,2.22854e-05	rs4767918	1.02654e-10	rs7965649	6.78241e-12
N-Acetylhistidine	2	1	4199	rs740104	rs740104;rs6975331	8.33084e-74,2.23029e-16	0.0949945
N.epsilon.-Dimethyl-L-lysine	10	1	4226	rs10883083	rs10748725;chr10:98321417:C:G;rs2862297;rs12267514;rs10883083;rs58358315;rs57564578;rs1061135;rs10748731;rs78497050	2.87943e-14,1.52204e-12,5.68411e-23,1.12653e-20,1.79497e-185,1.59329e-27,7.98371e-31,2.54975e-21,1.11536e-12,2.5138e-12	0.737104,0.0916526,0.450521,0.607855,0.122149,0.0615089,0.239996,0.599695,0.971717
ribonic acid	4	4	23	rs2847334	rs11081229;rs2790;rs2847334;rs6506537	2.36009e-12,1.48523e-27,1.08728e-27,1.27118e-20	0.00219859,1.61464e-14,9.63776e-08	rs2790	1.00393e-05,1.23793e-07	rs6506537	1.97473e-06,1.19378e-14
1 mQTL locus		independent SNPs are highlighted in bold
2 mQTL loci
3 or more mQTL loci
