## Supplementary material for "Quantitative trait loci mapping of circulating metabolites in cerebrospinal fluid to uncover biological mechanisms involved in brain-related phenotypes": Table_S4_replicatie_biofluids.xlsx

### Sheet: Sheet1
Nearest gene	LeadSNP	Metabolite	CHR	BP	A1	A2	MAF	Beta	P	AllindepSNPs	mQTL CSF	mQTL blood	mQTL saliva	mQTL urine	mQTL replication
AKR7A2	chr1:19299791:G:T	8.19_138.97	1	19299791	T	G	0.08969	0.5045	2.923e-11		N	N	N	N	N
AKR7A2	chr1:19299791:G:T	8.19_94.98	1	19299791	T	G	0.08969	0.5078	1.468e-11		N	N	N	N	N
UGT1A1	rs1976391	1.05_584.26	2	233757337	G	A	0.3237	0.3321	7.191e-12		N	N	N	N	N
UGT1A1	rs1976391	1.04_583.26	2	233757337	G	A	0.3237	0.4048	3.83e-17		N	N	N	N	N
ALMS1P1	rs60762909	3-Aminotyrosine	2	73646375	T	C	0.2108	-0.8882	6.964e-67	rs75211246,rs60762909,rs12620074,rs6726010,rs7600291	N	N	N	N	N
KHK	rs6754371	100841	2	27092196	G	A	0.382	0.355	2.686e-15		N	N	N	N	N
KHK	rs6754371	100343	2	27092196	G	A	0.382	0.4268	3.729e-21		N	N	N	N	N
EMILIN1	rs7602823	8.12_275.05	2	27086538	A	G	0.3742	0.3187	1.428e-12		N	N	N	N	N
TKT	chr3:53245509:C:T	8.40_275.05	3	53245509	T	C	0.3758	-0.3039	2.64e-11		N	N	N	N	N
SLC6A20	rs17279437	Betaine	3	45772602	A	G	0.08402	0.9191	1.079e-33	rs17279437,rs75719572	Y	N	N	N	Y
ITGB5	rs2055983	Oroticacid	3	124761583	G	A	0.1747	-0.373	5.276e-11		N	Y*	N	N	Y
SACM1L	rs73058498	proline	3	45723640	G	T	0.07938	0.5816	1.876e-12		N	N	N	N	N
POU4F2	rs1155168	Bicalutamide	4	146672579	A	G	0.1227	0.425	2.626e-11		N	N	N	N	N
SLC22A5	chr5:132389258:T:C	Hypaphorine	5	132389258	T	C	0.1552	-0.4348	1.522e-12		N	N	N	N	N
SLC22A5	chr5:132389258:T:C	5.58_305.20	5	132389258	T	C	0.1552	-0.4381	1.148e-12		N	N	N	N	N
SLC22A5	chr5:132389258:T:C	5.58_188.07	5	132389258	T	C	0.1552	-0.4327	1.792e-12		N	N	N	N	N
AGXT2	rs37369	6.21_174.12	5	35037010	T	C	0.09742	-0.5958	8.323e-18	chr5:34998133:CA:C,rs37369	N	N	N	N	N
SLC22A4	rs56399423	6.02_160.13	5	132336964	C	T	0.4397	0.3148	9.681e-14		N	N	N	N	N
PM20D2	rs1048641	8.37_247.13	6	89165138	G	T	0.282	-0.3497	1.235e-12		N	N	N	N	N
MOGAT3	chr7:101200730:C:T	7.99_210.09	7	101200730	T	C	0.07938	-0.7965	6.337e-23		N	N	N	N	N
MOGAT3	chr7:101200730:C:T	8.07_212.10	7	101200730	T	C	0.07938	-0.8072	1.994e-23		N	N	N	N	N
NT16	rs740104	N-Acetylhistidine	7	101173066	G	C	0.08196	-1.36	8.331e-74	rs740104,rs6975331	Y	Y	N	N	Y
NT16	rs740104	8.10_220.07	7	101173066	G	C	0.08196	-1.252	4.474e-61	rs740104,rs6975331	N	N	N	N	N
NT16	rs740104	7.40_268.13	7	101173066	G	C	0.08196	-0.7699	4.684e-25		N	N	N	N	N
NT2	rs4921913	2.77_165.04	8	18414867	C	T	0.216	-0.3528	1.632e-11		N	N	N	N	N
NT2	rs4921913	5.42_183.05	8	18414867	C	T	0.216	-0.3849	4.273e-13		N	N	N	N	N
NT2	rs4921913	5.91_181.04	8	18414867	C	T	0.216	-0.3339	4.327e-11		N	N	N	N	N
ADHFE1	rs6993131	2.39_137.02	8	66449856	T	C	0.2593	-0.3459	4.921e-13		N	N	N	N	N
PHYHD1	rs12005404	3'-O-Methylcytidine	9	128935347	A	G	0.4046	0.7544	9.479e-70	rs10988151,rs12005404,rs79820863	N	N	N	N	N
PTPRD	rs679640	47	9	9581738	C	T	0.3165	0.3149	2.672e-11		N	N	N	N	N
PTER	chr10:16435878:G:C	3.00_130.05	10	16435878	C	G	0.4716	0.4449	1.973e-22		N	N	N	N	N
PTER	chr10:16465256:CTAAGG:C	2.92_130.05	10	16465256	CTAAGG	C	0.4742	-0.4817	5.129e-27		N	N	N	N	N
PYROXD2	chr10:98392298:C:G	9.29_260.20	10	98392298	G	C	0.3634	-1.098	5.025e-181	rs10748725,rs2862297,rs12267514,chr10:98392298:C:G,rs58358315,rs57564578,rs1061135,rs10748731	N	N	N	N	N
PYROXD2	chr10:98392298:C:G	7.25_144.10	10	98392298	G	C	0.3634	-0.7816	2.196e-82	rs34157379,chr10:98392298:C:G,rs57564578,rs17455577	N	N	N	N	N
PYROXD2	rs10883083	N.epsilon.-Dimethyl-L-lysine	10	98386156	G	A	0.3629	-1.112	1.795e-185	rs10748725,chr10:98321417:C:G,rs2862297,rs12267514,rs10883083,rs58358315,rs57564578,rs1061135,rs10748731,rs78497050	Y	N	N	N	Y
PYROXD2	rs10883083	9.30_130.09	10	98386156	G	A	0.3629	-1.147	1.421e-203	rs10748725,rs11189552,rs61243351,chr10:98356969:C:T,rs12267514,rs58391569,rs10883083,rs17455577,rs1061135,rs11189602,rs78497050	N	N	N	N	N
PYROXD2	rs10883083	9.31_161.13	10	98386156	G	A	0.3629	-1.161	3.584e-214	rs10748725,chr10:98321417:C:G,rs11189552,rs61243351,chr10:98356969:C:T,rs12267514,rs10883083,rs57564578,rs17455577,rs1061135,rs11189602	N	N	N	N	N
PTER	rs2010442	3.04_132.06	10	16442889	C	T	0.4716	-0.5215	1.63e-31		N	N	N	N	N
PAOX	rs4838735	6.62_230.19	10	133382797	C	A	0.2814	0.4471	2.692e-19		N	N	N	N	N
GSTP1	rs1695	9.00_365.17	11	67585218	G	A	0.3443	-0.3457	4.886e-13		N	N	N	N	N
GSTP1	rs1695	9.29_422.20	11	67585218	G	A	0.3443	-0.3528	8.157e-14		N	N	N	N	N
FADS2	rs174556	PC38:3 (isomer 1)	11	61813163	T	C	0.3139	0.417	1.889e-18		N	Y*	N	N	Y
FADS2	rs174556	PC36:3IsomerB (isomer 1)	11	61813163	T	C	0.3139	0.4286	2.107e-19		N	Y*	N	N	Y
FADS2	rs174556	PC36:3IsomerB (isomer 2)	11	61813163	T	C	0.3139	0.3691	8.521e-15		N	Y*	N	N	Y
FADS2	rs174556	PC38:3 (isomer 2)	11	61813163	T	C	0.3139	0.4273	2.94e-19		N	Y*	N	N	Y
FADS2	rs174559	PEP-38:3orPEO-38:4	11	61814184	A	G	0.2912	0.4231	2.711e-18		N	N	N	N	N
UNC119B	rs12829722	Ethylmalonicacid	12	120717819	T	C	0.2325	0.7332	1.79e-49	rs4767918,rs7965649,rs12829722	Y	Y*	Y*	Y*	Y
UNC119B	rs12829722	Methylsuccinicacid	12	120717819	T	C	0.2325	0.3876	4.968e-14		N	Y*	Y*	Y*	Y
PNP	chr14:20471430:G:T	Guanosine	14	20471430	T	G	0.2438	0.391	4.871e-14		Y	N	N	N	Y
PNP	rs1713426	6.32_327.14	14	20467918	G	A	0.2887	0.4026	8.069e-17		N	N	N	N	N
PNP	rs1713426	6.32_269.09	14	20467918	G	A	0.2887	0.3915	1.095e-15		N	N	N	N	N
PNP	rs1713426	6.32_137.05	14	20467918	G	A	0.2887	0.4095	7.447e-17		N	N	N	N	N
PNP	rs1713427	6.32_313.12	14	20467999	G	A	0.2149	0.361	2.356e-11		N	N	N	N	N
PNP	rs1760940	Inosine	14	20470092	C	A	0.2232	0.5151	2.912e-22		N	N	N	N	N
SAT2	rs9913778	N-epsilon-Acetyllysine	17	7630583	T	C	0.07784	-0.771	5.464e-21		N	Y*	N	N	Y
TYMS	rs10502289	9.82_165.04	18	676789	T	A	0.1876	-0.5221	1.904e-20	rs10502289,rs2847334	N	N	N	N	N
TYMS	rs11081266	9.33_165.04	18	683441	A	G	0.1897	-0.47	4.036e-17	rs11081266,rs2612088	N	N	N	N	N
TYMS	rs11081266	9.49_165.04	18	683441	A	G	0.1897	-0.4958	5.535e-19	rs2741186,rs11081266	N	N	N	N	N
TYMS	rs11081266	9.23_165.04	18	683441	A	G	0.1897	-0.4831	7.682e-19	rs2741186,rs11081266	N	N	N	N	N
TYMS	rs11081266	9.67_165.04	18	683441	A	G	0.1897	-0.4908	2.971e-18	rs11081266,rs2847334	N	N	N	N	N
TYMS	rs11081266	9.40_165.04	18	683441	A	G	0.1897	-0.5446	1.01e-23	rs11081266,rs2612088,chr18:783390:AAC:A	N	N	N	N	N
TYMS	rs2790	9.22_309.06	18	673086	G	A	0.1933	-0.422	4.63e-14		N	N	N	N	N
ENOSF1/TYMS	rs2847334	ribonicacid	18	692095	A	G	0.4325	0.447	1.087e-27	rs11081229,rs2790,rs2847334,rs6506537	N	Y*	Y*	Y*	Y
SLC13A3	rs381118	Ribose-5-phosphate	20	46574387	T	C	0.1433	-0.4931	3.241e-14		N	N	N	N	N
KLHDC7B	rs131784	4.41_293.05	22	50543007	G	A	0.2655	0.3501	1.228e-11		N	N	N	N	N
