## Supplementary material for "Quantitative trait loci mapping of circulating metabolites in cerebrospinal fluid to uncover biological mechanisms involved in brain-related phenotypes": Table_S5_MWAS_proportion.xlsx

### Sheet: Blad1
	GC-TOF MS/MS	CSH-QTOF MS/MS	HILIC-QTOF MS/MS
Measures	Primary metabolism	Complex lipids	Biogenic amines	Total
Number of metabolites	393, 7.1%	3532, 63.7%	1618, 29.2%	5543
Number of metabolites included in MWAS	16, 7.3%	83, 37.7%	121, 55%	220
