## Supplementary material for "Quantitative trait loci mapping of circulating metabolites in cerebrospinal fluid to uncover biological mechanisms involved in brain-related phenotypes": Table_S7_mQTL_psychENCODE_eQTL_highPP4_results.xlsx

### Sheet: mQTL_psychENCODE_eQTL_highPP4_r
metabolite_ID	Annotation	Gene.ID	Gene.Symbol	CHR	P0	P1	HSQ	BEST.GWAS.ID	BEST.GWAS.Z	EQTL.ID	EQTL.R2	EQTL.Z	EQTL.GWAS.Z	NSNP	NWGT	MODEL	MODELCV.R2	MODELCV.PV	TWAS.Z	TWAS.P	COLOC.PP0	COLOC.PP1	COLOC.PP2	COLOC.PP3	COLOC.PP4
9.23_165.04	NA	ENSG00000101745	ANKRD12	18	9136228	9285985	0.0831	18:9241388	4.46	18:9259368	0.02	6.68	4.366	2102	2102	blup	0.035155	3.88e-12	3.1584	0.00159	0	0.007	0	0.024	0.97
9.33_165.04	NA	ENSG00000101745	ANKRD12	18	9136228	9285985	0.0831	18:9241388	4.22	18:9259368	0.02	6.68	4.111	2102	2102	blup	0.035155	3.88e-12	2.69955	0.00694	0	0.018	0	0.027	0.955
9.40_165.04	NA	ENSG00000101745	ANKRD12	18	9136228	9285985	0.0831	18:9200616	4.13	18:9259368	0.02	6.68	4.094	2102	2102	blup	0.035155	3.88e-12	2.80092	0.0051	0	0.017	0	0.029	0.954
9.82_165.04	NA	ENSG00000101745	ANKRD12	18	9136228	9285985	0.0831	18:9228576	3.83	18:9259368	0.02	6.68	3.556	2102	2102	blup	0.035155	3.88e-12	2.65253	0.00799	0	0.102	0	0.059	0.839
8.47_263.07	NA	ENSG00000157388	CACNA1D	3	53300000	53800000	0.02505	3:53245509	-6.62	3:53238766	0.00227	-3.86	-6.516	1613	1613	bslmm	0.00313	0.0235	5.53899	3.04e-08	0	0	0.114	0.031	0.855
6.21_174.12	NA	ENSG00000044115	CTNNA1	5	139000000	139000000	0.16154	5:138765897	-4.317	5:138762862	0.194	-16.27	-3.949	1054	48	enet	0.223118	1.37e-74	3.57278	0.000353	0	0.026	0	0.139	0.836
5.27_784.58_5.26_806.57	WZCLAXMADUBPSG-RIXBAXMTSA-	ENSG00000149485	FADS1	11	61800000	61800000	0.30013	11:61784455	8.88	11:61807686	0.238	-17.98	8.791	1185	24	enet	0.256	7.06e-87	-8.55	1.22e-17	0	0	0	0.008	0.992
5.33_842.59	YPAZQMWFRMHBBM-CLKMJQEKSA-N	ENSG00000149485	FADS1	11	61800000	61800000	0.30013	11:61800281	9.08	11:61807686	0.238	-17.98	8.78	1185	24	enet	0.256	7.06e-87	-8.5147	1.67e-17	0	0	0	0.039	0.961
6.00_870.62	OJHJKEBRZSDTTL-VHWCKNCUSA-N	ENSG00000149485	FADS1	11	61800000	61800000	0.30013	11:61800281	7.81	11:61807686	0.238	-17.98	7.33	1185	24	enet	0.256	7.06e-87	-7.1559	8.31e-13	0	0	0	0.089	0.911
7.25_144.10	NA	ENSG00000107872	FBXL15	10	102000000	102000000	0.02687	10:102115065	5.04	10:102336199	0.0088	4.72	4.8	1001	3	lasso	0.00712	0.00124	4.8	1.55e-06	0	0.001	0.011	0.037	0.951
5.27_784.58_5.26_806.57	WZCLAXMADUBPSG-RIXBAXMTSA-	ENSG00000168496	FEN1	11	61800000	61800000	0.02463	11:61784455	8.88	11:61800281	-0.000272	3.77	8.883	1115	1115	blup	0.0039	0.0131	5.77	7.87e-09	0	0	0.128	0.027	0.846
5.33_842.59	YPAZQMWFRMHBBM-CLKMJQEKSA-N	ENSG00000168496	FEN1	11	61800000	61800000	0.02463	11:61800281	9.08	11:61800281	-0.000272	3.77	9.08	1115	1115	blup	0.0039	0.0131	5.5822	2.37e-08	0	0	0.109	0.023	0.868
5.92_812.62	KNNHXKQRTYEWCA-HYYWERRFSA-N	ENSG00000168496	FEN1	11	61800000	61800000	0.02463	11:61814184	9.2	11:61800281	-0.000272	3.77	9.15	1115	1115	blup	0.0039	0.0131	5.56142	2.68e-08	0	0	0.136	0.028	0.836
6.00_870.62	OJHJKEBRZSDTTL-VHWCKNCUSA-N	ENSG00000168496	FEN1	11	61800000	61800000	0.02463	11:61800281	7.81	11:61800281	-0.000272	3.77	7.81	1115	1115	blup	0.0039	0.0131	4.51982	6.19e-06	0	0	0.121	0.025	0.854
5.58_188.07	NA	ENSG00000145864	GABRB2	5	161000000	162000000	0.07792	5:161877180	3.821	5:161287484	0.0484	-7.95	-3.5	2030	28	enet	0.050125	1.09e-16	3.71601	0.000202	0	0.117	0	0.042	0.841
5.58_247.15	Hypaphorine	ENSG00000145864	GABRB2	5	161000000	162000000	0.07792	5:161877180	3.726	5:161287484	0.0484	-7.95	-3.494	2030	28	enet	0.050125	1.09e-16	3.84	0.000121	0	0.12	0	0.036	0.844
5.58_305.20	NA	ENSG00000145864	GABRB2	5	161000000	162000000	0.07792	5:161310849	-3.892	5:161287484	0.0484	-7.95	-3.715	2030	28	enet	0.050125	1.09e-16	3.95252	7.73e-05	0	0.061	0	0.025	0.914
6.02_160.13	NA	ENSG00000125347	IRF1	5	132000000	133000000	0.02186	5:132336964	7.56	5:132341354	0.0109	4.57	6.148	929	929	blup	0.005421	0.00427	5.5872	2.31e-08	0	0	0.028	0.047	0.925
100343	NA	ENSG00000138030	KHK	2	27100000	27100000	0.05107	2:27092196	9.67	2:27057592	0.0206	6.61	9.256	826	3	lasso	0.0235	1.26e-08	9.09188	9.73e-20	0	0	0	0.049	0.951
100841	NA	ENSG00000138030	KHK	2	27100000	27100000	0.05107	2:27092196	8.04	2:27057592	0.0206	6.61	7.661	826	3	lasso	0.0235	1.26e-08	7.46977	8.03e-14	0	0	0	0.144	0.856
8.12_275.05	NA	ENSG00000138030	KHK	2	27100000	27100000	0.05107	2:27086538	7.18	2:27057592	0.0206	6.61	6.981	826	3	lasso	0.0235	1.26e-08	7.09225	1.32e-12	0	0	0	0.025	0.975
6.21_174.12	NA	ENSG00000146006	LRRTM2	5	139000000	139000000	0.04086	5:138765897	-4.317	5:138767283	0.00889	5.04	-3.949	802	802	blup	0.012951	2e-05	-2.94813	0.0032	0	0.027	0.002	0.145	0.825
100841	NA	ENSG00000084764	MAPRE3	2	27000000	27000000	0.04527	2:27092196	8.04	2:26938723	0.0332	7.66	7.839	899	4	lasso	0.0354	3.17e-12	7.85137	4.12e-15	0	0	0	0.064	0.936
8.02_196.07	N-Acetylhistidine	ENSG00000136297	MMD2	7	4910000	4960000	0.0644	7:4919715	-3.95	7:4959623	0.0159	5.71	-3.527	2132	2132	bslmm	0.0266	1.54e-09	-2.05632	0.039751	0.001	0.117	0	0.017	0.865
8.02_196.07	N-Acetylhistidine	ENSG00000272950	NA	7	98300000	98300000	0.0995	7:98343327	4.03	7:98286323	0.0872	-10.83	3.62	1762	1762	bslmm	0.0999	3.02e-32	-2.89802	0.003755	0	0.081	0	0.032	0.887
8.19_138.97	NA	ENSG00000272084	NA	1	19100000	19100000	0.05509	1:19299791	6.73	1:19138623	0.0253	6.11	6.335	1743	11	enet	0.0309	7.5e-11	6.27903	3.41e-10	0	0	0	0.062	0.938
8.19_94.98	NA	ENSG00000272084	NA	1	19100000	19100000	0.05509	1:19299791	6.834	1:19138623	0.0253	6.11	6.615	1743	11	enet	0.0309	7.5e-11	6.45826	1.06e-10	0	0	0	0.026	0.974
8.37_247.13	NA	ENSG00000239626	NA	6	73300000	73300000	0.09058	6:73254990	3.83	6:73305253	0.0472	9.26	2.745	1533	1533	bslmm	0.0713	3.12e-23	3.34661	0.000818	0	0.125	0	0.062	0.813
5.22_258.11	3'-O-Methylcytidine	ENSG00000095380	NANS	9	98100000	98100000	0.1077	9:98054344	3.44	9:98054344	0.0509	8.58	3.439	1447	1447	bslmm	0.0524	2.21e-17	3.03	0.00243	0	0.142	0	0.012	0.846
7.25_144.10	NA	ENSG00000273336	OR7M1P	10	133000000	133000000	0.08833	10:133438185	4	10:133436241	0.026	-6.97	3.73	1071	6	lasso	0.0571	7.88e-19	-3.03	0.00247	0	0.059	0	0.023	0.918
6.62_230.19	NA	ENSG00000148832	PAOX	10	133000000	133000000	0.18222	10:133379745	7.26	10:133379745	0.0667	-9.57	7.262	1307	31	enet	0.142	6.16e-46	-7.9823	1.44e-15	0	0	0	0.001	0.999
7.13_282.08	Guanosine	ENSG00000100767	PAPLN	14	73200000	73300000	0.12406	14:73476976	-4.1	14:73288337	0.00227	-4.26	-3.90359	1635	1635	bslmm	0.0105	0.00011	2.04525	0.0408	0.041	0.038	0.049	0.045	0.827
5.22_258.11	3'-O-Methylcytidine	ENSG00000175287	PHYHD1	9	129000000	129000000	0.3141	9:128935347	19.2	9:128944776	0.152	-14.36	19.17	955	11	lasso	0.156	1.13e-50	-19	1.13e-80	0	0	0	0.016	0.984
2.92_130.05	NA	ENSG00000107593	PKD2L1	10	100000000	100000000	0.43502	10:100295789	4.13	10:100301891	0.12	12.91	4.067	1270	51	enet	0.22	1.29e-73	3.98441	6.76e-05	0	0.017	0	0.005	0.978
6.24_267.07	Inosine	ENSG00000198805	PNP	14	20500000	20500000	0.1671	14:20470092	9.95	14:20470092	0.106	-11.94	9.95	1876	5	lasso	0.101	1.14e-32	-10.0266	1.16e-23	0	0	0	0	1
6.32_137.05	NA	ENSG00000198805	PNP	14	20500000	20500000	0.1671	14:20467918	8.5	14:20470092	0.106	-11.94	8.307	1876	5	lasso	0.101	1.14e-32	-8.33367	7.84e-17	0	0	0	0.006	0.994
6.32_269.09	NA	ENSG00000198805	PNP	14	20500000	20500000	0.1671	14:20467918	8.15	14:20470092	0.106	-11.94	7.808	1876	5	lasso	0.101	1.14e-32	-7.84465	4.34e-15	0	0	0	0.016	0.984
6.32_313.12	NA	ENSG00000198805	PNP	14	20500000	20500000	0.1671	14:20467999	6.76	14:20470092	0.106	-11.94	6.622	1876	5	lasso	0.101	1.14e-32	-6.77799	1.22e-11	0	0	0	0.003	0.997
6.32_327.14	NA	ENSG00000198805	PNP	14	20500000	20500000	0.1671	14:20467918	8.49	14:20470092	0.106	-11.94	8.381	1876	5	lasso	0.101	1.14e-32	-8.36071	6.23e-17	0	0	0	0.003	0.997
7.13_282.08	Guanosine	ENSG00000198805	PNP	14	20500000	20500000	0.1671	14:20471430	7.65	14:20470092	0.106	-11.94	7.238	1876	5	lasso	0.101	1.14e-32	-7.48568	7.12e-14	0	0	0	0.02	0.98
7.25_144.10	NA	ENSG00000119943	PYROXD2	10	98400000	98400000	0.30775	10:98395539	-20.51	10:98388896	0.278	19.33	-20.5	1278	34	enet	0.333	3.67e-118	-19.8	6.34e-87	0	0	0	0.006	0.994
9.19_175.14	N.epsilon.-Dimethyl-L-lysine	ENSG00000119943	PYROXD2	10	98400000	98400000	0.30775	10:98388896	-36.19	10:98388896	0.278	19.33	-36.19	1278	34	enet	0.333	3.67e-118	-31.4	4.53e-216	0	0	0	0.003	0.997
9.29_260.20	NA	ENSG00000119943	PYROXD2	10	98400000	98400000	0.30775	10:98388896	-35.17	10:98388896	0.278	19.33	-35.2	1278	34	enet	0.333	3.67e-118	-30.6656	1.64e-206	0	0	0	0.003	0.997
9.30_130.09	NA	ENSG00000119943	PYROXD2	10	98400000	98400000	0.30775	10:98388896	-38.76	10:98388896	0.278	19.33	-38.76	1278	34	enet	0.333	3.67e-118	-32.4	2.25e-230	0	0	0	0.003	0.997
9.31_161.13	NA	ENSG00000119943	PYROXD2	10	98400000	98400000	0.30775	10:98388896	-40.2	10:98388896	0.278	19.33	-40.2	1278	34	enet	0.333	3.67e-118	-33.6403	4.32e-248	0	0	0	0.003	0.997
8.37_247.13	NA	ENSG00000154548	SRSF12	6	89100000	89100000	0.26552	6:89165138	-7.2	6:89099604	0.165	-14.95	-6.967	1256	50	enet	0.203	3.01e-67	5.47329	4.42e-08	0	0	0	0.04	0.96
5.27_784.58_5.26_806.57	WZCLAXMADUBPSG-RIXBAXMTSA-	ENSG00000134825	TMEM258	11	61800000	61800000	0.07329	11:61784455	8.88	11:61784455	0.0123	5.95	8.884	1114	8	enet	0.0127	2.35e-05	9.29	1.58e-20	0	0	0	0.013	0.987
5.33_842.59	YPAZQMWFRMHBBM-CLKMJQEKSA-N	ENSG00000134825	TMEM258	11	61800000	61800000	0.07329	11:61800281	9.08	11:61784455	0.0123	5.95	8.7	1114	8	enet	0.0127	2.35e-05	9.58473	9.27e-22	0	0	0	0.028	0.972
5.92_812.62	KNNHXKQRTYEWCA-HYYWERRFSA-N	ENSG00000134825	TMEM258	11	61800000	61800000	0.07329	11:61814184	9.2	11:61784455	0.0123	5.95	8.55	1114	8	enet	0.0127	2.35e-05	9.32822	1.08e-20	0	0	0	0.018	0.982
6.00_870.62	OJHJKEBRZSDTTL-VHWCKNCUSA-N	ENSG00000134825	TMEM258	11	61800000	61800000	0.07329	11:61800281	7.81	11:61784455	0.0123	5.95	7.3	1114	8	enet	0.0127	2.35e-05	8.3357	7.7e-17	0	0	0	0.024	0.976
6.44_752.56	YHSWSUHZIXJBHZ-OWTAGOBYSA-N	ENSG00000134825	TMEM258	11	61800000	61800000	0.07329	11:61814184	8.9	11:61784455	0.0123	5.95	8.21	1114	8	enet	0.0127	2.35e-05	9.56788	1.09e-21	0	0	0	0.025	0.975
8.19_138.97	NA	ENSG00000243749	TMEM35B	1	35000000	35000000	0.02424	1:34970791	3.518	1:34982581	0.0148	5.07	3.46665	915	3	lasso	0.00712	0.00124	3.43384	0.000595	0.01	0.13	0.002	0.03	0.828
2.77_165.04	NA	ENSG00000164953	TMEM67	8	93800000	93800000	0.08386	8:93840064	-3.47	8:93722779	0.0246	8.08	-3.422	1238	6	lasso	0.0559	1.92e-18	-3.1151	0.001839	0	0.146	0	0.02	0.834
100343	NA	ENSG00000204186	ZDBF2	2	206000000	206000000	0.06778	2:206336188	3.85	2:206288867	0.0509	8.79	3.565	1330	19	enet	0.057	8.35e-19	3.25615	0.00113	0	0.099	0	0.057	0.844
